# Commensal bacteria differentially shape the nutritional requirements of *Drosophila* during juvenile growth

**DOI:** 10.1101/728774

**Authors:** Jessika Consuegra, Théodore Grenier, Patrice Baa-Puyoulet, Isabelle Rahioui, Houssam Akherraz, Hugo Gervais, Nicolas Parisot, Pedro da Silva, Hubert Charles, Federica Calevro, François Leulier

**Affiliations:** Institut de Génomique Fonctionnelle de Lyon, Univ Lyon, CNRS UMR5242, Ecole Normale Supérieure de Lyon, Université Claude Bernard Lyon 1. 46, allée d’Italie F-69364 Lyon, France; Univ Lyon, INSA-Lyon, INRA, BF2I, UMR0203, F-69621, Villeurbanne, France

## Abstract

The interplay between nutrition and the microbial communities colonizing the gastro-intestinal tract (i.e. gut microbiota) determines juvenile growth trajectory. Nutritional deficiencies trigger developmental delays, and an immature gut microbiota is a hallmark of pathologies related to childhood undernutrition. However, how commensal bacteria modulate the impact of nutrition on juvenile growth remains elusive. Here, using gnotobiotic *Drosophila melanogaster* larvae independently associated with two model commensal bacterial strains, *Acetobacter pomorum*^WJL^ (Ap^WJL^) and *Lactobacillus plantarum*^NC8^ (Lp^NC8^), we performed a large-scale, systematic nutritional screen based on larval growth in 40 different and precisely controlled nutritional environments. We combined these results with genome-based metabolic network reconstruction to define the biosynthetic capacities of *Drosophila* germ-free (GF) larvae and its two commensal bacteria. We first established that Ap^WJL^ and Lp^NC8^ differentially fulfills the nutritional requirements of the ex-GF larvae and parsed such difference down to individual amino acids, vitamins, other micronutrients and trace metals. We found that *Drosophila* commensal bacteria not only fortify the host’s diet with essential nutrients but, in specific instances, functionally compensate for host auxotrophies, by either providing a metabolic intermediate or nutrient derivative to the host or by uptaking, concentrating and sparing contaminant traces of micronutrients. Our systematic work reveals that, beyond the molecular dialogue engaged between the host and its commensal partners, *Drosophila* and its facultative bacterial partners establish an integrated nutritional network relying on nutrients sparing and utilization.
