## Supplementary material for "Commensal bacteria differentially shape the nutritional requirements of *Drosophila* during juvenile growth": Table S1

### Sheet: Feuil1
Table S1. Inference from genomic analysis of the biosynthetic capabilities for amino acids production in A. pomorumWJL (ApWJL), L. plantarumNC8 (LpNC8) and D. melanogaster (Drosophila). f / i = targeted amino acid biosynthesis is feasible / impossible in a depleted medium
Main precursors	Targeted Amino acids	Drosophila	ApWJL	LpNC8
3P-Glycerate (Glycolysis)	Ser	f	f	f
Ser	Gly	f	f	f
Ser + H2S	Cys	f	f	i: lacking 1.8.4.8 and 1.8.4.2 in the assimilatory sulfate reduction pathway
2-oxoglutarate (TCA cycle)	Glu	f	f	f
Glu	Gln	f	f	f
Glu	Pro	f	f	f
Asp	Asn	f	f	f
Glu+ pyruvate	Ala	f	f	f: main (putative 2.6.1.2 dapC)
Val + pyruvate	Ala	f	i	i: secondary (lacking 2.6.1.66)
Cys	Ala	f/i	f/i	f/i: secondary, low or no rate (2.8.1.7)
Asp	Ala	i	f	i: secondary (lacking (4.1.1.12)
Oxa2 + Glu	Asp	f	f	f: main (3 candidate genes 2.6.1.1.)
Asn	Asp	f	f	f: secondary (3.5.1.1)
fumarate	Asp	i	f	f: secondary (4.3.1.1)
arogenate	Asp	i	f	f: secondary (2.6.1.78)
Glu	Arg	i	f	i: main (lacking 3.5.1.16)
Glu	Arg		f	f: secondary (2.3.1.35)
Asp	Thr	i	f	f
Asp + Cys	Met	i	f	i/f: main (putative 4.4.1.13)
Asp	Lys	i	f	f
pyruvate	Val, Ile, Leu	i	f	i: main (lacking 1.1.1.86, 4.2.1.9, 2.3.3.13 and 4.2.1.33)
PRPP	His	i	f	f
D-erythrose-4P + PEP	Trp	i	f	f
Eryth4P +PEP	Phe	i	f	i: main (lacking 4.2.1.51)
L-arogenate	Phe	i	f	f: secondary (2.5.1.47)
D-erythrose-4P+ PEP	Tyr	i	f	f
