## Supplementary material for "Commensal bacteria differentially shape the nutritional requirements of *Drosophila* during juvenile growth": Table S2

### Sheet: Feuil1
Table S2. Inference from genomic analysis of the biosynthetic capabilities for vitamins production in L. plantarum (Lp), A. pomorum (Ap) and D. melanogaster (Drosophila)
Main precursors	Targeted Vitamins	Drosophila	ApWJL	LpNC8
fatty acids	Biotin	i	f1	i1: lacking all the pathway
GTP + chorismate	Folate	i	f	f
Asp	Nicotinate	i	f (lacking 1.4.3.16 completed by 1.3.5.1)	i (lacking 1.4.3.16, 2.5.1.72 and 2.4.2.19)
			i	i
Trp	Nicotinate	i	f	f
Quinolinate	Nicotinate	f
Val + beta-Ala	Pantothenate	f	f	i: lacking (2.1.2.11, 6.3.2.1)
Erythrose-4P	Pyridoxine	i	f (speculative EC 1.2.1.72 and 1.1.1.29)	i
GTP	Riboflavin	i	f	f
Pyrimidine + Cys	Thiamine	i	f	f
Gly	Choline	i	i	i
Glu-6P	myo-Inositol	f	i	i
ribose-5P	Inosine	f	f	f
Glu + PRPP	Uridine	f	f	f
Gly + succinyl-CoA	Hemes	i	f	i
chorismate + octaprenyl-PP	Ubiquinone	i	i	i
acetylCoA
	Ubiquinone	f	i	i
1 f / i = targeted vitamin biosynthesis is feasible / impossible in a depleted medium
