## Supplementary material for "Commensal bacteria differentially shape the nutritional requirements of *Drosophila* during juvenile growth": Table S3

### Sheet: Feuil1
Table S3: ODMax of ApWJL and LpNC8 grown in 39 HDs.
Mean and Standard Error of the Mean of ODMax reached by ApWJL or LpNC8 grown in complete liquid HD (first line) or liquid HD lacking nutrient X (ΔX, lines below) during 72h of growth.
Nutritional environment	ApWJL		LpNC8
	mean ODMax	SEM	mean ODMax	SEM
Complete HD	1.197	0.038553	0.947667	0.0132832
Δsucrose	0.656111	0.0163948	0.0223333	0.00185592
ΔArg	1.02233	0.0411272	0.105333	0.0151694
ΔHis	1.30933	0.104539	0.845667	0.0137154
ΔIle	0.999	0.0138684	0.300333	0.00735603
ΔLeu	0.987333	0.00592546	0.135667	0.00783865
ΔLys	1.31433	0.0635959	0.610667	0.0259636
ΔMet	1.19367	0.0581445	0.322	0.023029
ΔPhe	0.867	0.0168028	0.196	0.0538145
ΔThr	1.22967	0.00982061	0.117667	0.002848
ΔTrp	0.967	0.0535755	0.556333	0.00664162
ΔVal	0.932667	0.0444685	0.0756667	0.00517472
ΔAla	0.662667	0.0128106	0.232667	0.00926163
ΔAsn	0.893333	0.0335178	0.541333	0.00218581
ΔAsp	1.174	0.0299054	0.198667	0.00835331
ΔCys	0.446	0.0768722	0.00933333	0.000881917
ΔGln	1.25267	0.045579	0.788333	0.0279662
ΔGlu	0.677233	0.0285462	0.618333	0.00938675
ΔGly	1.35533	0.0941883	0.862667	0.00683943
ΔPro	1.06267	0.0492116	0.799333	0.0258478
ΔSer	1.29533	0.0751805	0.907333	0.0156241
ΔTyr	1.22267	0.0583733	0.777	0.00737111
ΔBiotine	1.38833	0.0520459	0.229	0.0108167
ΔFolate	1.342	0.05866	0.891333	0.0156241
ΔNicotinate	1.336	0.0992287	0.643	0.0151767
ΔPantothenate	1.316	0.0565715	0.195	0.0155349
ΔPyridoxine	1.35333	0.0689065	0.899	0.0115902
ΔRiboflavine	1.32233	0.0723909	0.838333	0.0110504
ΔThiamine	1.28867	0.0275096	0.798333	0.00448454
ΔCholine	1.044	0.0331512	1.11633	0.0251484
Δinosine	1.02767	0.0339624	0.976	0.0252389
ΔMyo inositol	1.02667	0.002848	1.08233	0.0100388
ΔUridine	1.002	0.0425793	0.896	0.0115902
ΔCaCl2	0.75	0.0463573	1.374	0.153939
ΔCuSO4	0.283	0.0364737	1.206	0.0043589
ΔFeSO4	0.177	0.015308	1.168	0.0440606
ΔMgSO4	0.296667	0.0410745	1.32867	0.1188
ΔMnCl2	1.00367	0.0355074	0.421667	0.013691
ΔZnSO4	1.032	0.0210792	1.509	0.101869
