## Supplementary material for "Commensal bacteria differentially shape the nutritional requirements of *Drosophila* during juvenile growth": Table S4

### Sheet: Feuil1
Table S4: D50 of larvae in 40 HDs and 5 gnotobiotic conditions.
Mean and Standard Error of the Mean (SEM) of D50 (i.e. day when 50% of the larvae population has entered metamorphosis) of GF larvae or larvae associated with ApWJL, LpNC8, ApWJLHK and LpNC8HK . n = number of independent replicates for each condition. For each microbial environment, we performed Kruskal-Wallis test followed by post-hoc Dunn’s test to compare each nutritional environment to comple…
Nutritional environment	Germ-free				ApWJL				LpNC8				ApWJL HK				LpNC8 HK
	mean D50	SEM	n	test_vs_Complete HD (adjusted p-values)	mean D50	SEM	n	test_vs_Complete HD (adjusted p-values)	mean D50	SEM	n	test_vs_Complete HD (adjusted p-values)	mean D50	SEM	n	test_vs_Complete HD (adjusted p-values)	mean D50	SEM	n	test_vs_Complete HD (adjusted p-values)
Complete HD	10.152	0.114822	5		8.4125	0.158607	4		7.716	0.0565332	5		10.238	0.0831505	5		10.468	0.0159374	5
Δsucrose	14.3058	0.143369	5	0.00162237	11.8383	1.13949	5	0.343711	14.4167	0.250887	5	0.036761	12.8181	0.180379	5	1	13.4084	0.211266	5	0.819257
ΔArg	no pupae		5		14.496	1.04202	5	0.00841115	no pupae		5		no pupae		5		no pupae		5
ΔHis	no pupae		5		14.8375	0.613411	4	0.00841115	11.2083	0.670043	5	0.378226	no pupae		5		no pupae		5
ΔIle	no pupae		5		11.756	0.246893	5	0.148708	no pupae		5		no pupae		5		no pupae		5
ΔLeu	no pupae		5		14.25	0.387965	4	0.0196248	no pupae		5		no pupae		5		no pupae		5
ΔLys	no pupae		5		14.408	0.38431	5	0.00952991	10.6495	1.09207	5	0.692579	no pupae		5		no pupae		5
ΔMet	no pupae		5		13.702	0.661637	5	0.0172687	21.8143	0.584833	5	0.0141164	no pupae		5		no pupae		5
ΔPhe	no pupae		5		16.024	0.631875	5	0.00130798	12.2389	0.351183	5	0.155075	no pupae		5		no pupae		5
ΔThr	no pupae		5		14.77	0.894869	5	0.00464085	14.6979	1.19864	4	0.0914981	no pupae		5		no pupae		5
ΔTrp	no pupae		5		13.644	0.697407	5	0.0178294	no pupae		5		no pupae		5		no pupae		5
ΔVal	no pupae		5		13.668	0.345809	5	0.0178294	no pupae		5		no pupae		5		no pupae		5
ΔAla	10.402	0.0560714	5	1	10.2577	0.140578	4	1	8.172	0.134514	5	1	9.636	0.0891403	5	1	10.272	0.0968194	5	1
ΔAsn	no pupae		4		10.42	0.447929	5	1	8.182	0.151374	5	1	18.61	0.587736	3	0.372098	19.6675	0.264051	4	0.282731
ΔAsp	11.812	0.282549	5	0.114282	8.952	0.261102	5	1	7.584	0.244184	5	1	9.41667	0.0290593	3	1	9.96667	0.128625	3	1
ΔCys	10.094	0.0800999	5	1	7.942	0.129823	5	1	7.084	0.174889	5	1	10.0667	0.185592	3		10.1367	0.118509	3
ΔGln	10.242	0.0940957	5	1	7.715	0.0805709	4	1	6.728	0.0923797	5	1	9.618	0.0560714	5	1	10.148	0.169452	5	1
ΔGlu	11	0	5	0.289969	9	0.316228	5	1	7.31	0.133754	5	1	9.49333	0.193764	3	1	10.25	0.125033	3	1
ΔGly	10.44	0.147411	5	1	7.43333	0.31798	3	1	7.318	0.204093	5	1	10.106	0.157054	5	1	10.592	0.0531413	5	1
ΔPro	10.442	0.0482079	5	1	7.994	0.613226	5	1	7.314	0.118853	5	1	9.368	0.0856388	5	0.868775	9.998	0.105943	5	1
ΔSer	11.402	0.0705266	5	0.142389	10.236	0.119817	5	1	8.17	0.0859069	5	1	10.808	0.0864523	5	1	11.13	0.1753	5	1
ΔTyr	13.926	0.103663	5	0.00371896	9.286	0.331928	5	1	8.278	0.360575	5	1	12.2667	0.190117	3		13.1267	0.201687	3	1
ΔBiotine	no pupae		5		8.834	0.0733894	5	1	11.184	0.182033	5	0.378226	16.7667	0.444685	3	0.868775	14.5233	0.337112	3
ΔFolate	no pupae		5		10.002	0.134551	5	1	8.546	0.217775	5	1	18.9567	0.258607	3	0.348632	no pupae		5
ΔNicotinate	no pupae		5		11.666	0.381361	5	0.148708	7.88	0.109316	5	1	no pupae		5		no pupae		5
ΔPantothenate	no pupae		5		no pupae		5		no pupae		5		no pupae		5		no pupae		5
ΔPyridoxine	no pupae		5		8.674	0.0211187	5	1	no pupae		5		no pupae		5		no pupae		5
ΔRiboflavine	no pupae		5		10.36	0.398409	5	1	7.184	0.160456	5	1	no pupae		5		no pupae		5
ΔThiamine	no pupae		5		10.058	0.153245	5	1	7.676	0.151611	5	1	no pupae		5		no pupae		5
ΔCholesterol	no pupae		5		no pupae		5		no pupae		5		no pupae		5		no pupae		5
ΔCholine	no pupae		5		10.55	0.292083	5	0.963761	no pupae		5		no pupae		5		no pupae		5
Δinosine	13.3881	0.159226	5	0.0134654	8.29118	0.782767	3	1	7.56106	0.115356	5	1	12.444	0.179121	5	1	10.0803	0.122905	5	1
ΔMyo inositol	10.1562	0.196416	5	1	8.20949	0.367495	4	1	7.29733	0.0907853	5	1	9.59371	0.102276	5	1	8.96832	0.0925863	5	0.183362
ΔUridine	10.2486	0.154562	5	1	8.64661	0.122258	4	1	7.67374	0.110699	5	1	9.32373	0.0931292	5	0.868775	9.07799	0.105207	4	0.32939
ΔCaCl2	13.0026	0.140428	5	0.0267577	10.5334	0.422745	5	0.963761	9.83929	0.188287	5	0.893379	12.3368	0.242616	5	1	11.3218	0.13521	5	1
ΔCuSO4	17.0556	0.400616	3	0.00406522	10.3306	0.534158	5	1	8.69512	0.324644	5	1	11.3986	2.60192	5	1	10.9585	0.149847	5	1
ΔFeSO4	20.6914	0.350852	5	0.00015877	13.6986	1.9263	5	0.062363	12.9125	0.507599	5	0.101101	17.5349	0.181929	5	0.348632	14.475	0.374675	5	0.440458
ΔMgSO4	no pupae	0	5		no pupae		5		no pupae		5		no pupae		5		no pupae		5
ΔMnCl2	10.4638	0.0771563	5	1	8.27088	0.37896	5	1	9.26063	0.291534	5	1	10.2329	0.0662374	5	1	9.98019	0.124052	5	1
ΔZnSO4	no pupae	0	5		16.4036	0.785201	5	0.00125995	10.7813	0.348736	5	0.498833	no pupae		5		no pupae		5
