## Supplementary material for "Commensal bacteria differentially shape the nutritional requirements of *Drosophila* during juvenile growth": Table S5

### Sheet: Feuil1
Table S5: Egg-to-pupa survival (%) in 40 HDs and 5 gnotobiotic conditions.
Mean and Standard Error of Mean (SEM) of egg-to-pupa survival (%) of GF larvae or larvae associated with ApWJL, LpNC8, ApWJLHK and LpNC8HK. Column 3 shows the number of independent replicates for each condition. For each microbial environment, we performed Kruskal-Wallis test followed by post-hoc Dunn’s test to compare each nutritional environment to complete HD.
Nutritional environment	Germ-free				ApWJL				LpNC8				ApWJL HK				LpNC8 HK
	mean (%)	SEM	n	test_vs_Complete HD (adjusted p-values)	mean (%)	SEM	n	test_vs_Complete HD (adjusted p-values)	mean (%)	SEM	n	test_vs_Complete HD (adjusted p-values)	mean (%)	SEM	n	test_vs_Complete HD (adjusted p-values)	mean (%)	SEM	n	test_vs_Complete HD (adjusted p-values)
Complete HD	86	4.22788	5		64	13.7068	5		94	4.37321	5		74.5	3	5		81	1.69558	5
Δsucrose	93.5	4	5	1	66.5	14.5043	5	1	81	5.73367	5	1	74.5	3	5	1	0	0	5
ΔArg	0	0	5		78	12.51	5	1	0	0	5		0	0	5		0	0	5
ΔHis	0	0	5		66	15.3419	5	1	58	4.7697	5	0.0143675	0	0	5		0	0	5
ΔIle	0	0	5		61	3.02076	5	1	1.2	0.734847	5	0.011805	0	0	5	1	0	0	5
ΔLeu	0	0	5		59	15.0333	5	1	0	0	5		0	0	5		0	0	5
ΔLys	0	0	5		66.5	6	5	1	65	4.74342	5	0.0665211	0	0	5		0	0	5
ΔMet	0	0	5		62.5	7.62398	5	1	30.5	2.15058	5	0.000265811	0	0	5		0	0	5
ΔPhe	0	0	5		64.5	8.11634	5	1	57.5	3.79144	5	0.00962812	0	0	5		0	0	5
ΔThr	0	0	5		63	9.91842	5	1	42	5.77711	5	0.00100258	0	0	5		0	0	5
ΔTrp	0	0	5		57	10.0437	5	1	0.6	0.6	5		0	0	5		0	0	5
ΔVal	0	0	5		51	5.94769	5	1	0	0	5		0	0	5		0	0	5
ΔAla	70	1.36931	5	0.721986	56	12.465	5	1	70	3.2596	5	0.248913	67.5	3.44601	5	1	71	5.27968	5	1
ΔAsn	0.5	0.5	5	0.943386	67.5	8.17771	5	1	79	1.87083	5	1	30.5	5.77711	5	0.400609	25.5	4.21307	5	0.0425241
ΔAsp	82.5	4.80885	5	1	80.5	9.72754	5	1	70	8.55132	5	0.455169	65	6.29153	3	1	71.6667	2.20479	3	1
ΔCys	82.5	4.80885	5	1	87.5	4.80885	5	1	80	4.47214	5	1	78.3333	1.66667	3	1	81.6667	3.63242	3	1
ΔGln	74	3.31662	5	1	48.5	11.0284	5	1	71.5	3.40955	5	0.317923	60.5	3.10242	5	1	67.5	6.93722	5	1
ΔGlu	86.2	2.55734	5	1	81.6	2.24944	5	1	79	8.82468	5	1	69.1667	2.20479	3		56.6667	12.2758	3
ΔGly	69	3.22102	5	0.716691	33.5	12.7622	5	1	71.5	9.34077	5	0.7785	71	4.07738	5	1	72.5	5.41987	5	1
ΔPro	76.5	4.65027	5	1	76.5	12.4147	5	1	71.5	2.44949	5	0.317923	83	4.83477	5	1	83.5	3.40955	5	1
ΔSer	92.5	3.16228	5	1	95	2.85044	5	1	72	2.89396	5	0.329089	92	3.4821	5	1	92	2.42384	5	1
ΔTyr	85	4.1833	5	1	73	11.4401	5	1	77.5	6.32456	5	1	68.3333	6.82113	3	1	65	4.33013	3	1
ΔBiotine	4	1	5	0.0306803	93	3.82426	5	1	86.5	3.02076	5	1	72.5	8.77971	3		81.6667	5.06897	3
ΔFolate	0	0	5		80	5.3033	5	1	75	3.95285	5	0.734667	46	18.4323	5	1	0	0	5
ΔNicotinate	0	0	5		47.5	5.3033	5	1	70	5.3619	5	0.305968	0	0	5		0	0	5
ΔPantothenate	0	0	5		9.2	2.05913	5	0.38002	0	0	5		0	0	5		0	0	5
ΔPyridoxine	0	0	5		91.5	1.69558	5	1	0	0	5		0	0	5		0	0	5
ΔRiboflavine	0	0	5		82.5	4.80885	5	1	84.5	2.42384	5	1	0	0	5		0	0	5
ΔThiamine	0	0	5		90	3.79144	5	1	95	2.23607	5	1	0	0	5		0	0	5
ΔCholesterol	0	0	5		0	0	5		0	0	5		0	0	5		0	0	5
ΔCholine	0	0	5		52	1.83712	5	1	0	0	5		0	0	5		0	0	5
Δinosine	86	2.17945	5	1	50.5	14.6287	5	1	75.5	5.55653	5	0.949636	78.5	3.58818	5	1	51.5	7.27152	5	0.278889
ΔMyo inositol	82	2.89396	5	1	63.5	17.6175	5	1	87.5	3.44601	5	1	99.5	0.5	5	0.374801	72	3.98434	5	1
ΔUridine	82	3.82426	5	1	64.5	14.7986	5	1	71.5	1.69558	5	0.305968	81	5.73367	5	1	51	8.86002	5	0.262386
ΔCaCl2	86.5	6.59545	5	1	75.14	14.3325	5	1	58	6.95521	5	0.0210394	97	1.45774	5	0.732134	82	3.10242	5	1
ΔCuSO4	39	8.7178	5	0.105708	74.5	11.2194	5	1	96.5	3.5	5	1	96	3.40955	5	0.655204	95.5	4.5	5	1
ΔFeSO4	81.5	8.16241	5	1	61	14.1995	5	1	52.5	11.1243	5	0.0327511	38.5	3.22102	5	0.547992	96	2.91548	5	1
ΔMgSO4	0	0	5		12.5	1.36931	5	0.517734	1	0.612372	5		0	0	5		0	0	5
ΔMnCl2	97	3	5	1	63.5	15.3216	5	1	100	0	5	1	100	0	5	0.283187	95	3.44601	5	1
ΔZnSO4	0	0	5		43.5	6.45174	5	1	74	1.69558	5	0.475852	0	0	5		0	0	5
