## Supplementary material for "Commensal bacteria differentially shape the nutritional requirements of *Drosophila* during juvenile growth": Table S6

### Sheet: Feuil1
Table S6: Comparison of in silico predictions with in vivo auxotrophies and bacterial complementation of larval nutritional deficiencies.
Can partner A synthesize nutrient X?: prediction from in silico metabolic reconstruction (from Fig 1, Table S1 and Table S2). Can partner grow in the absence of nutrient X?: auxotrophy observed in vivo (from Fig 3A, 3B). can bacterial partner A promote larval growth on HD ΔX? in vivo complementation of ex-GF larvae requirements (from Fig 4A) , y: yes (green), n: no (red). Hypothesis to explain co…
Nutrient type	Nutrient X	Partner A	Metabolic reconstruction: can A synthesize X?	in vivo auxotrophy: can A grow in absence of X?	in vivo complementation: can A promote larval growth in absence of X?	Hypothesis to explain the contradiction
Carbohydrate	Sucrose	ApWJL	?	y	y	NA
		LpNC8	?	n	n
		Drosophila	?	y
EAA	Arg	ApWJL	y	y	y
		LpNC8	y	n	n	LpNC8 has the genes for Arg biosynthesis, but the pathway is not fonctional
		Drosophila	n	n
	His	ApWJL	y	y	y	NA
		LpNC8	y	y	y
		Drosophila	n	n
	Ile	ApWJL	y	y	y	NA
		LpNC8	n	n	n
		Drosophila	n	n
	Leu	ApWJL	y	y	y	NA
		LpNC8	n	n	n
		Drosophila	n	n
	Lys	ApWJL	y	y	y	NA
		LpNC8	y	y	y
		Drosophila	n	n
	Met	ApWJL	y	y	y	NA
		LpNC8	y	y	y
		Drosophila	n	n
	Phe	ApWJL	y	y	y	NA
		LpNC8	y	y	y
		Drosophila	n	n
	Thr	ApWJL	y	y	y	NA
		LpNC8	y	y	y
		Drosophila	n	n
	Trp	ApWJL	y	y	y
		LpNC8	y	y	n	LpNC8 does not produce enough Trp or it is not available for the larva
		Drosophila	n	n
	Val	ApWJL	y	y	y	NA
		LpNC8	n	n	n
		Drosophila	n	n
NEAA	Ala	ApWJL	y	y	y	NA
		LpNC8	y	y	y
		Drosophila	y	y
	Asn	ApWJL	y	y	y
		LpNC8	y	y	y
		Drosophila	y	n		Drosophila yw strain's genome carries the genes required for Asn biosynthesis, but they are not functional
	Asp	ApWJL	y	y	y	NA
		LpNC8	y	y	y
		Drosophila	y	y
	Cys	ApWJL	y	y	y
		LpNC8	n	n	y	Nutritional mutualism: Drosophila provides Cys to LpNC8 in turn LpNC8 promotes growth
		Drosophila	y	y
	Gln	ApWJL	y	y	y	NA
		LpNC8	y	y	y
		Drosophila	y	y
	Glu	ApWJL	y	y	y	NA
		LpNC8	y	y	y
		Drosophila	y	y
	Gly	ApWJL	y	y	y	NA
		LpNC8	y	y	y
		Drosophila	y	y
	Pro	ApWJL	y	y	y	NA
		LpNC8	y	y	y
		Drosophila	y	y
	Ser	ApWJL	y	y	y	NA
		LpNC8	y	y	y
		Drosophila	y	y
	Tyr	ApWJL	y	y	y	NA
		LpNC8	y	y	y
		Drosophila	y	y
Vitamins	Biotin	ApWJL	y	y	y
		LpNC8	n	n	y	Larvae need only a little amount of biotin, it is brought by the inoculum of LpNC8
		Drosophila	n	n
	Folate	ApWJL	y	y	y	NA
		LpNC8	y	y	y
		Drosophila	n	n
	Nicotinate	ApWJL	n	y	y	intermediate of nicotinate metabolic pathway functionally compensate for the lack of nicotinate
		LpNC8	n	y	y	intermediate of nicotinate metabolic pathway functionally compensate for the lack of nicotinate
		Drosophila	n	n
	Pantothenate	ApWJL	y	y	n	ApWJL does not produce enough pantothenate or it is not available for the larva
		LpNC8	n	n	n
		Drosophila	n	n
	Pyridoxine	ApWJL	n	y	y	intermediate of pyridoxine metabolic pathway functionally compensate for the lack of pyridoxine
		LpNC8	n	y	n	LpNC8 does not produce pyridoxine but it does not need it to grow when AA are not scarce
		Drosophila	n	n
	Riboflavine	ApWJL	y	y	y	NA
		LpNC8	y	y	y
		Drosophila	n	n
	Thiamine	ApWJL	y	y	y	NA
		LpNC8	y	y	y
		Drosophila	n	n
NAL precursors	Cholesterol	ApWJL	n	y	n	ApWJL does not produce cholesterol but it does not need it to grow
		LpNC8	n	y	n	LpNC8 does not produce cholesterol but it does not need it to grow
		Drosophila	n	n
	Choline	ApWJL	n	n	y	functional complementation by synthesis of analogs (phosphoethanolamine or phosphoglycerol)
		LpNC8	n	y	n	LpNC8 does not produce choline but it does not need it to grow
		Drosophila	n	n
	Myo-inositol	ApWJL	n	y	y	ApWJL does not produce myo-inositol and it does not need it to grow -> basal growth-promoting effect
		LpNC8	n	y	y	LpNC8 does not produce myo-inositol and it does not need it to grow -> basal growth-promoting effect
		Drosophila	y	y
	Inosine	ApWJL	y	y	y	NA
		LpNC8	y	y	y
		Drosophila	y	y
	Uridine	ApWJL	y	y	y	NA
		LpNC8	y	y	y
		Drosophila	y	y
Mineral and metal traces	CaCl2	ApWJL	n	y	y	traces from the overnight culture
		LpNC8	n	y	y	traces from the overnight culture
		Drosophila	n	y		traces from breeding environment
	CuSO4	ApWJL	n	n	y	traces from the overnight culture
		LpNC8	n	y	y	traces from the overnight culture
		Drosophila	n	y		traces from breeding environment
	FeSO4	ApWJL	n	n	y	traces from the overnight culture
		LpNC8	n	y	y	traces from the overnight culture
		Drosophila	n	y		traces from breeding environment
	MgSO4	ApWJL	n	n	n
		LpNC8	n	y	n	traces from the overnight culture
		Drosophila	n	n
	MnCl2	ApWJL	n	y	y	traces from the overnight culture
		LpNC8	n	y	y	traces from the overnight culture
		Drosophila	n	y		traces from breeding environment
	ZnSO4	ApWJL	n	y	y	traces from the overnight culture
		LpNC8	n	y	y	traces from the overnight culture
		Drosophila	n	n
