## Supplementary material for "Commensal bacteria differentially shape the nutritional requirements of *Drosophila* during juvenile growth": Table S7

### Sheet: Fig.3
	A (heat map of Max OD)				B (CFUs/mL)
				complete HD	291000000
EAA	full_HD Ap	1.139			329000000
	full_HD Ap	1.182			306000000
	full_HD Ap	1.27		Thr	87000000
	full_HD Lp	0.971			112000000
	full_HD Lp	0.947			75000000
	full_HD Lp	0.925		Ala	80900000
	sucrose Ap	0.679			143000000
	sucrose Ap	0.624333			90700000
	sucrose Ap	0.665		Asp	360000000
	sucrose Lp	0.026			287000000
	sucrose Lp	0.021			291000000
	sucrose Lp	0.02
	Arg Ap	0.973
	Arg Ap	0.99
	Arg Ap	1.104
	Arg Lp	0.096
	Arg Lp	0.085
	Arg Lp	0.135
	His Ap	1.17
	His Ap	1.244
	His Ap	1.514
	His Lp	0.83
	His Lp	0.834
	His Lp	0.873
	Ile Ap	1.018
	Ile Ap	1.007
	Ile Ap	0.972
	Ile Lp	0.315
	Ile Lp	0.294
	Ile Lp	0.292
	Leu Ap	0.996
	Leu Ap	0.976
	Leu Ap	0.99
	Leu Lp	0.143
	Leu Lp	0.144
	Leu Lp	0.12
	Lys Ap	1.201
	Lys Ap	1.321
	Lys Ap	1.421
	Lys Lp	0.632
	Lys Lp	0.559
	Lys Lp	0.641
	Met Ap	1.084
	Met Ap	1.215
	Met Ap	1.282
	Met Lp	0.297
	Met Lp	0.301
	Met Lp	0.368
	Phe Ap	0.889
	Phe Ap	0.834
	Phe Ap	0.878
	Phe Lp	0.272
	Phe Lp	0.224
	Phe Lp	0.092
	Thr Ap	1.247
	Thr Ap	1.213
	Thr Ap	1.229
	Thr Lp	0.121
	Thr Lp	0.12
	Thr Lp	0.112
	Trp Ap	1.052
	Trp Ap	0.868
	Trp Ap	0.981
	Trp Lp	0.545
	Trp Lp	0.568
	Trp Lp	0.556
	Val Ap	0.851
	Val Ap	0.943
	Val Ap	1.004
	Val Lp	0.086
	Val Lp	0.07
	Val Lp	0.071
NEAA	Ala Ap	0.639
	Ala Ap	0.666
	Ala Ap	0.683
	Ala Lp	0.248
	Ala Lp	0.216
	Ala Lp	0.234
	Asn Ap	0.828
	Asn Ap	0.913
	Asn Ap	0.939
	Asn Lp	0.537
	Asn Lp	0.543
	Asn Lp	0.544
	Asp Ap	1.153
	Asp Ap	1.233
	Asp Ap	1.136
	Asp Lp	0.182
	Asp Lp	0.208
	Asp Lp	0.206
	Cys Ap	0.39
	Cys Ap	0.598
	Cys Ap	0.35
	Cys Lp	0.009
	Cys Lp	0.008
	Cys Lp	0.011
	Gln Ap	1.341
	Gln Ap	1.228
	Gln Ap	1.189
	Gln Lp	0.804
	Gln Lp	0.827
	Gln Lp	0.734
	Glu Ap	0.7337
	Glu Ap	0.6563
	Glu Ap	0.6417
	Glu Lp	0.636
	Glu Lp	0.615
	Glu Lp	0.604
	Gly Ap	1.167
	Gly Ap	1.446
	Gly Ap	1.453
	Gly Lp	0.87
	Gly Lp	0.849
	Gly Lp	0.869
	Pro Ap	0.974
	Pro Ap	1.07
	Pro Ap	1.144
	Pro Lp	0.805
	Pro Lp	0.752
	Pro Lp	0.841
	Ser Ap	1.151
	Ser Ap	1.331
	Ser Ap	1.404
	Ser Lp	0.901
	Ser Lp	0.884
	Ser Lp	0.937
	Tyr Ap	1.173
	Tyr Ap	1.156
	Tyr Ap	1.339
	Tyr Lp	0.763
	Tyr Lp	0.78
	Tyr Lp	0.788
Vitamins	Biotin Ap	1.286
	Biotin Ap	1.423
	Biotin Ap	1.456
	Biotin Lp	0.208
	Biotin Lp	0.244
	Biotin Lp	0.235
	Folate Ap	1.225
	Folate Ap	1.393
	Folate Ap	1.408
	Folate Lp	0.913
	Folate Lp	0.861
	Folate Lp	0.9
	Nicotinate Ap	1.158
	Nicotinate Ap	1.349
	Nicotinate Ap	1.501
	Nicotinate Lp	0.613
	Nicotinate Lp	0.662
	Nicotinate Lp	0.654
	Pantothenate Ap	1.227
	Pantothenate Ap	1.3
	Pantothenate Ap	1.421
	Pantothenate Lp	0.187
	Pantothenate Lp	0.173
	Pantothenate Lp	0.225
	Pyridoxine Ap	1.225
	Pyridoxine Ap	1.374
	Pyridoxine Ap	1.461
	Pyridoxine Lp	0.913
	Pyridoxine Lp	0.876
	Pyridoxine Lp	0.908
	Riboflavine Ap	1.245
	Riboflavine Ap	1.255
	Riboflavine Ap	1.467
	Riboflavine Lp	0.856
	Riboflavine Lp	0.841
	Riboflavine Lp	0.818
	Thiamine Ap	1.293
	Thiamine Ap	1.239
	Thiamine Ap	1.334
	Thiamine Lp	0.807
	Thiamine Lp	0.792
	Thiamine Lp	0.796
NAL	choline Ap	0.997
	choline Ap	1.027
	choline Ap	1.108
	choline Lp	1.081
	choline Lp	1.103
	choline Lp	1.165
	inosine Ap	0.964
	inosine Ap	1.039
	inosine Ap	1.08
	inosine Lp	0.926
	inosine Lp	0.995
	inosine Lp	1.007
	myo-inositol Ap	1.03
	myo-inositol Ap	1.029
	myo-inositol Ap	1.021
	myo-inositol Lp	1.076
	myo-inositol Lp	1.069
	myo-inositol Lp	1.102
	uridine Ap	0.964
	uridine Ap	1.087
	uridine Ap	0.955
	uridine Lp	0.919
	uridine Lp	0.882
	uridine Lp	0.887
traces	CaCl2 Ap	0.763
	CaCl2 Ap	0.664
	CaCl2 Ap	0.823
	CaCl2 Lp	1.672
	CaCl2 Lp	1.292
	CaCl2 Lp	1.158
	CuSO4 Ap	0.228
	CuSO4 Ap	0.269
	CuSO4 Ap	0.352
	CuSO4 Lp	1.198
	CuSO4 Lp	1.207
	CuSO4 Lp	1.213
	FeSO4 Ap	0.203
	FeSO4 Ap	0.178
	FeSO4 Ap	0.15
	FeSO4 Lp	1.096
	FeSO4 Lp	1.16
	FeSO4 Lp	1.248
	MgSO4 Ap	0.282
	MgSO4 Ap	0.234
	MgSO4 Ap	0.374
	MgSO4 Lp	1.52
	MgSO4 Lp	1.355
	MgSO4 Lp	1.111
	MnCl2 Ap	0.96
	MnCl2 Ap	0.977
	MnCl2 Ap	1.074
	MnCl2 Lp	0.447
	MnCl2 Lp	0.418
	MnCl2 Lp	0.4
	ZnSO4 Ap	1.02
	ZnSO4 Ap	1.073
	ZnSO4 Ap	1.003
	ZnSO4 Lp	1.587
	ZnSO4 Lp	1.307
	ZnSO4 Lp	1.633

### Sheet: Fig.4
	A (heat map of D50)			B (CFUs/larva)			C-D (CFUs/mL of food)	fullHD_Ap			fullHD_Lp			dCys_Ap			dCys_Lp			dMet_Ap			dMet_Lp			dPhe_Ap			dPhe_Lp			dCholine_Ap			dCholine_Lp			dNico_Ap			dNico_Lp			dPyri_Ap			dPyri_Lp
							t0	15900	14700	21700	26700	34500	34100	15800	15900	15100	41900	31000	32600	13400	18600	17000	36000	36000	33300	10100	17400	15100	34500	30200	35300	17600	17800	14800	44600	40700	40300	17400	14200	15500	34100	26000	39100	12600	11800	12000	33700	28700	31800
	GF full HD	9.74		fullHD_Ap	169600		t3days	12400000	13600000	16800000	241000000	225000000	38800000	17000000	17400000	13200000	8300000	7300000	8200000	45700000	23300000	10800000	5390000	8490000	4900000	34900000	29800000	21300000	55000000	63000000	88800000	4470000	8110000	50000000	114000000	132000000	152000000	3020000	1120000	3620000	34900000	33700000	23300000	8880000	33300000	12400000	85000000	135000000	118000000
	GF full HD	10.17			160000		t6days	16000000	18000000	48000000	400000000	172000000	204000000	10200000	18800000	14600000	91000000	44200000	46000000	32000000	24000000	32000000	50000000	489000000	132000000	6000000	36000000	14000000	454000000	60000000	828000000	1240000000	18000000	56000000	778000000	1080000000	1630000000	263000000	362000000		232000000	134000000	212000000	1440000000	24000000	966000000	1460000000	2640000000	2250000000
	GF full HD	10.21			201600
	GF full HD	10.19			346400
	GF full HD	10.45			184000
	Ap 107 full HD	8.53		fullHD_Lp	608000
	Ap 107 full HD	8.62			220000
	Ap 107 full HD	8.56			300800
	Ap 107 full HD				188800
	Ap 107 full HD	7.94			412800
	Lp 108 full HD	7.57		dCys_Ap	195200
	Lp 108 full HD	7.91			391200
	Lp 108 full HD	7.71			176000
	Lp 108 full HD	7.65			188800
	Lp 108 full HD	7.74			201600
	Ap HK 108 full HD	10.04		dCys_Lp	38400
	Ap HK 108 full HD	10.03			66240
	Ap HK 108 full HD	10.39			39120
	Ap HK 108 full HD	10.35			8800
	Ap HK 108 full HD	10.38			10400
	Lp HK 108 full HD	10.48		dMet_Ap	80000
	Lp HK 108 full HD	10.43			121600
	Lp HK 108 full HD	10.5			116800
	Lp HK 108 full HD	10.43			144000
	Lp HK 108 full HD	10.5			252800
	GFsucrose	14.2778		dMet_Lp	142400
	GFsucrose	14.6667			16160
	GFsucrose	14.55			232800
	GFsucrose	14.1818			198400
	GFsucrose	13.8529			66240
	Ap 107sucrose	12.5833		dPhe_Ap	52800
	Ap 107sucrose	13.6111			97600
	Ap 107sucrose	7.33333			252800
	Ap 107sucrose	12.8			46400
	Ap 107sucrose	12.8636			60800
	Lp 108sucrose	14		dPhe_Lp	304000
	Lp 108sucrose	15.1			75760
	Lp 108sucrose	14.8333			384800
	Lp 108sucrose	14.4			350400
	Lp 108sucrose	13.75			312800
	Ap HK 108sucrose	12.5714		dCholine_Ap	2608000
	Ap HK 108sucrose	12.5357			3688000
	Ap HK 108sucrose	12.5			3072000
	Ap HK 108sucrose	13.0833			2544000
	Ap HK 108sucrose	13.4			2664000
	Lp HK 108sucrose	12.9688		dCholine_Lp	99200
	Lp HK 108sucrose	13.7778			167200
	Lp HK 108sucrose	13.0455			304000
	Lp HK 108sucrose	14.0357			115200
	Lp HK 108sucrose	13.2143			222400
EAA	Ap LpArg	8.69231		dNico_Ap	4432000
	Ap LpArg	9.82143			2136000
	Ap LpArg	8.3125			2416000
	Ap LpArg	10.7			2880000
	Ap LpArg	10.3			2448000
	Ap LpHis	7.7		dNico_Lp	6880
	Ap LpHis	8			41760
	Ap LpHis	7.9			28400
	Ap LpHis	7.53125			29760
	Ap LpHis	8.125			13760
	Ap LpLys	7.125		dPyri_Ap	1920000
	Ap LpLys	7.5			2200000
	Ap LpLys	7.55			1240000
	Ap LpLys	7.20833			1584000
	Ap LpLys	8.11111			1176000
	Ap LpMet	7.44737		dPyri_Lp	56880
	Ap LpMet	7.80952			149600
	Ap LpMet	7.84211			353600
	Ap LpMet	7.625			254400
	Ap LpMet	7.125			117600
	Ap LpThr	7.57143
	Ap LpThr	8.29167
	Ap LpThr	8.5
	Ap LpThr	8.125
	Ap LpThr	8.14286
	Ap LpTrp	10.2917
	Ap LpTrp	9.81818
	Ap LpTrp	7.85714
	Ap LpTrp	11.5714
	Ap LpTrp	7.5625
	Ap 107Arg	15.83
	Ap 107Arg	15.8
	Ap 107Arg	15.67
	Ap 107Arg	14.78
	Ap 107Arg	10.4
	Ap 107His	15.43
	Ap 107His	13
	Ap 107His	15.38
	Ap 107His
	Ap 107His	15.54
	Ap 107Ile	11.5
	Ap 107Ile	12.33
	Ap 107Ile	12.37
	Ap 107Ile	11.37
	Ap 107Ile	11.21
	Ap 107Leu	13.1
	Ap 107Leu	14.5
	Ap 107Leu	14.79
	Ap 107Leu	14.61
	Ap 107Leu
	Ap 107Lys	12.94
	Ap 107Lys	14.79
	Ap 107Lys	14.75
	Ap 107Lys	15.14
	Ap 107Lys	14.42
	Ap 107Met	11.5
	Ap 107Met	15.15
	Ap 107Met	13.06
	Ap 107Met	13.94
	Ap 107Met	14.86
	Ap 107Phe	15.88
	Ap 107Phe	18.32
	Ap 107Phe	14.75
	Ap 107Phe	16.17
	Ap 107Phe	15
	Ap 107Thr	16.58
	Ap 107Thr	15.67
	Ap 107Thr	13.75
	Ap 107Thr	11.75
	Ap 107Thr	16.1
	Ap 107Trp	12.08
	Ap 107Trp	15.42
	Ap 107Trp	12.6
	Ap 107Trp	12.9
	Ap 107Trp	15.22
	Ap 107Val	14.87
	Ap 107Val	13.91
	Ap 107Val	12.83
	Ap 107Val	13.33
	Ap 107Val	13.4
	Ap HK 108Arg	0
	Ap HK 108Arg	0
	Ap HK 108Arg	0
	Ap HK 108Arg	0
	Ap HK 108Arg	0
	Ap HK 108His	0
	Ap HK 108His	0
	Ap HK 108His	0
	Ap HK 108His	0
	Ap HK 108His	0
	Ap HK 108Ile	0
	Ap HK 108Ile	0
	Ap HK 108Ile	0
	Ap HK 108Ile	0
	Ap HK 108Ile	0
	Ap HK 108Leu	0
	Ap HK 108Leu	0
	Ap HK 108Leu	0
	Ap HK 108Leu	0
	Ap HK 108Leu	0
	Ap HK 108Lys	0
	Ap HK 108Lys	0
	Ap HK 108Lys	0
	Ap HK 108Lys	0
	Ap HK 108Lys	0
	Ap HK 108Met	0
	Ap HK 108Met	0
	Ap HK 108Met	0
	Ap HK 108Met	0
	Ap HK 108Met	0
	Ap HK 108Phe	0
	Ap HK 108Phe	0
	Ap HK 108Phe	0
	Ap HK 108Phe	0
	Ap HK 108Phe	0
	Ap HK 108Thr	0
	Ap HK 108Thr	0
	Ap HK 108Thr	0
	Ap HK 108Thr	0
	Ap HK 108Thr	0
	Ap HK 108Trp	0
	Ap HK 108Trp	0
	Ap HK 108Trp	0
	Ap HK 108Trp	0
	Ap HK 108Trp	0
	Ap HK 108Val	0
	Ap HK 108Val	0
	Ap HK 108Val	0
	Ap HK 108Val	0
	Ap HK 108Val	0
	Ap LpPhe	10.375
	Ap LpPhe	8.22222
	Ap LpPhe	8.86364
	Ap LpPhe	10
	Ap LpPhe	8.23333
	Ap LpVal	8.30769
	Ap LpVal	11.9773
	Ap LpVal	10.1923
	Ap LpVal	9.69444
	Ap LpVal	10.5333
	GF Phe	0
	GF Phe	0
	GF Phe	0
	GF Phe	0
	GF Phe	0
	GFArg	0
	GFArg	0
	GFArg	0
	GFArg	0
	GFArg	0
	GFHis	0
	GFHis	0
	GFHis	0
	GFHis	0
	GFHis	0
	GFIle	0
	GFIle	0
	GFIle	0
	GFIle	0
	GFIle	0
	GFLeu	0
	GFLeu	0
	GFLeu	0
	GFLeu	0
	GFLeu	0
	GFLys	0
	GFLys	0
	GFLys	0
	GFLys	0
	GFLys	0
	GFMet	0
	GFMet	0
	GFMet	0
	GFMet	0
	GFMet	0
	GFThr	0
	GFThr	0
	GFThr	0
	GFThr	0
	GFThr	0
	GFTrp	0
	GFTrp	0
	GFTrp	0
	GFTrp	0
	GFTrp	0
	GFVal	0
	GFVal	0
	GFVal	0
	GFVal	0
	GFVal	0
	Lp 108Arg	0
	Lp 108Arg	0
	Lp 108Arg	0
	Lp 108Arg	0
	Lp 108Arg	0
	Lp 108His	11.8333
	Lp 108His	12.5
	Lp 108His	10.875
	Lp 108His	8.75
	Lp 108His	12.0833
	Lp 108Ile	0
	Lp 108Ile	0
	Lp 108Ile	0
	Lp 108Ile	0
	Lp 108Ile	0
	Lp 108Leu	0
	Lp 108Leu	0
	Lp 108Leu	0
	Lp 108Leu	0
	Lp 108Leu	0
	Lp 108Lys	10.125
	Lp 108Lys	9.33333
	Lp 108Lys	10.2143
	Lp 108Lys	8.7
	Lp 108Lys	14.875
	Lp 108Met	21.1667
	Lp 108Met	21
	Lp 108Met	21.8333
	Lp 108Met	21
	Lp 108Met	24.0714
	Lp 108Phe	11.7083
	Lp 108Phe	11.6111
	Lp 108Phe	13.5
	Lp 108Phe	12.5
	Lp 108Phe	11.875
	Lp 108Thr	13.875
	Lp 108Thr
	Lp 108Thr	13
	Lp 108Thr	18.25
	Lp 108Thr	13.6667
	Lp 108Trp	0
	Lp 108Trp	0
	Lp 108Trp	0
	Lp 108Trp	0
	Lp 108Trp	0
	Lp 108Val	0
	Lp 108Val	0
	Lp 108Val	0
	Lp 108Val	0
	Lp 108Val	0
	Lp HK 108Arg	0
	Lp HK 108Arg	0
	Lp HK 108Arg	0
	Lp HK 108Arg	0
	Lp HK 108Arg	0
	Lp HK 108His	0
	Lp HK 108His	0
	Lp HK 108His	0
	Lp HK 108His	0
	Lp HK 108His	0
	Lp HK 108Ile	0
	Lp HK 108Ile	0
	Lp HK 108Ile	0
	Lp HK 108Ile	0
	Lp HK 108Ile	0
	Lp HK 108Leu	0
	Lp HK 108Leu	0
	Lp HK 108Leu	0
	Lp HK 108Leu	0
	Lp HK 108Leu	0
	Lp HK 108Lys	0
	Lp HK 108Lys	0
	Lp HK 108Lys	0
	Lp HK 108Lys	0
	Lp HK 108Lys	0
	Lp HK 108Met	0
	Lp HK 108Met	0
	Lp HK 108Met	0
	Lp HK 108Met	0
	Lp HK 108Met	0
	Lp HK 108Phe	0
	Lp HK 108Phe	0
	Lp HK 108Phe	0
	Lp HK 108Phe	0
	Lp HK 108Phe	0
	Lp HK 108Thr	0
	Lp HK 108Thr	0
	Lp HK 108Thr	0
	Lp HK 108Thr	0
	Lp HK 108Thr	0
	Lp HK 108Trp	0
	Lp HK 108Trp	0
	Lp HK 108Trp	0
	Lp HK 108Trp	0
	Lp HK 108Trp	0
	Lp HK 108Val	0
	Lp HK 108Val	0
	Lp HK 108Val	0
	Lp HK 108Val	0
	Lp HK 108Val	0
NEAA	Ap 107 Ala
	Ap 107 Ala	10.6667
	Ap 107 Ala	10.2143
	Ap 107 Ala	10.05
	Ap 107 Ala	10.1
	Ap 107 Asn	10.96
	Ap 107 Asn	8.75
	Ap 107 Asn	10.73
	Ap 107 Asn	10.33
	Ap 107 Asn	11.33
	Ap 107 Asp	9.42
	Ap 107 Asp	9.1
	Ap 107 Asp	9.05
	Ap 107 Asp	9.25
	Ap 107 Asp	7.94
	Ap 107 Cys	7.78
	Ap 107 Cys	7.67
	Ap 107 Cys	7.75
	Ap 107 Cys	8.3
	Ap 107 Cys	8.21
	Ap 107 Gln	7.88
	Ap 107 Gln	7.78
	Ap 107 Gln	7.5
	Ap 107 Gln	7.7
	Ap 107 Gln
	Ap 107 Glu	8
	Ap 107 Glu	9
	Ap 107 Glu	9
	Ap 107 Glu	9
	Ap 107 Glu	10
	Ap 107 Gly
	Ap 107 Gly	6.8
	Ap 107 Gly	7.7
	Ap 107 Gly	7.8
	Ap 107 Gly
	Ap 107 Pro	5.55
	Ap 107 Pro	8.7
	Ap 107 Pro	8.69
	Ap 107 Pro	8.62
	Ap 107 Pro	8.41
	Ap 107 Ser	10.11
	Ap 107 Ser	9.83
	Ap 107 Ser	10.39
	Ap 107 Ser	10.35
	Ap 107 Ser	10.5
	Ap 107 Tyr	9.61
	Ap 107 Tyr	9.88
	Ap 107 Tyr	9.36
	Ap 107 Tyr	9.58
	Ap 107 Tyr	8
	Ap HK 108 Ala	9.34
	Ap HK 108 Ala	9.89
	Ap HK 108 Ala	9.71
	Ap HK 108 Ala	9.64
	Ap HK 108 Ala	9.6
	Ap HK 108 Asn
	Ap HK 108 Asn	17.5
	Ap HK 108 Asn
	Ap HK 108 Asn	19.5
	Ap HK 108 Asn	18.83
	Ap HK 108 Asp	9.41
	Ap HK 108 Asp	9.47
	Ap HK 108 Asp	9.37
	Ap HK 108 Asp
	Ap HK 108 Asp
	Ap HK 108 Cys	10.2
	Ap HK 108 Cys	10.3
	Ap HK 108 Cys	9.7
	Ap HK 108 Cys
	Ap HK 108 Cys
	Ap HK 108 Gln	9.54
	Ap HK 108 Gln	9.56
	Ap HK 108 Gln	9.59
	Ap HK 108 Gln	9.84
	Ap HK 108 Gln	9.56
	Ap HK 108 Glu	9.17
	Ap HK 108 Glu	9.84
	Ap HK 108 Glu	9.47
	Ap HK 108 Glu
	Ap HK 108 Glu
	Ap HK 108 Gly	9.55
	Ap HK 108 Gly	10.25
	Ap HK 108 Gly	10.27
	Ap HK 108 Gly	10.46
	Ap HK 108 Gly	10
	Ap HK 108 Pro	9.03
	Ap HK 108 Pro	9.46
	Ap HK 108 Pro	9.47
	Ap HK 108 Pro	9.48
	Ap HK 108 Pro	9.4
	Ap HK 108 Ser	10.62
	Ap HK 108 Ser	11.03
	Ap HK 108 Ser	10.73
	Ap HK 108 Ser	10.66
	Ap HK 108 Ser	11
	Ap HK 108 Tyr	12.41
	Ap HK 108 Tyr	12.5
	Ap HK 108 Tyr	11.89
	Ap HK 108 Tyr
	Ap HK 108 Tyr
	GF Ala	10.21
	GF Ala	10.45
	GF Ala	10.35
	GF Ala	10.47
	GF Ala	10.53
	GF Asn
	GF Asn	0
	GF Asn	0
	GF Asn	0
	GF Asn	0
	GF Asp	12.14
	GF Asp	12.19
	GF Asp	12.04
	GF Asp	10.69
	GF Asp	12
	GF Cys	9.84
	GF Cys	10.12
	GF Cys	10.05
	GF Cys	10.34
	GF Cys	10.12
	GF Gln	10.31
	GF Gln	10.28
	GF Gln	10.43
	GF Gln	10.31
	GF Gln	9.88
	GF Glu	11
	GF Glu	11
	GF Glu	11
	GF Glu	11
	GF Glu	11
	GF Gly	10.36
	GF Gly	10.65
	GF Gly	10.71
	GF Gly	10.58
	GF Gly	9.9
	GF Pro	10.48
	GF Pro	10.5
	GF Pro	10.48
	GF Pro	10.5
	GF Pro	10.25
	GF Ser	11.33
	GF Ser	11.4
	GF Ser	11.61
	GF Ser	11.48
	GF Ser	11.19
	GF Tyr	14.07
	GF Tyr	14.25
	GF Tyr	13.68
	GF Tyr	13.86
	GF Tyr	13.77
	Lp 108Ala	8.29
	Lp 108Ala	8.24
	Lp 108Ala	8.36
	Lp 108Ala	8.33
	Lp 108Ala	7.64
	Lp 108Asn	8.62
	Lp 108Asn	8.08
	Lp 108Asn	7.75
	Lp 108Asn	8.05
	Lp 108Asn	8.41
	Lp 108Asp	8.23
	Lp 108Asp	7.72
	Lp 108Asp	7
	Lp 108Asp	7.04
	Lp 108Asp	7.93
	Lp 108Cys	7.24
	Lp 108Cys	6.64
	Lp 108Cys	6.9
	Lp 108Cys	7.67
	Lp 108Cys	6.97
	Lp 108Gln	6.57
	Lp 108Gln	6.64
	Lp 108Gln	6.66
	Lp 108Gln	7.09
	Lp 108Gln	6.68
	Lp 108Glu	7.57
	Lp 108Glu	7.45
	Lp 108Glu	7.24
	Lp 108Glu	6.82
	Lp 108Glu	7.47
	Lp 108Gly	7.65
	Lp 108Gly	7
	Lp 108Gly	7.73
	Lp 108Gly	6.68
	Lp 108Gly	7.53
	Lp 108Pro	7.19
	Lp 108Pro	7.6
	Lp 108Pro	7.13
	Lp 108Pro	7.05
	Lp 108Pro	7.6
	Lp 108Ser	8.06
	Lp 108Ser	8.36
	Lp 108Ser	7.9
	Lp 108Ser	8.33
	Lp 108Ser	8.2
	Lp 108Tyr	9.09
	Lp 108Tyr	7.44
	Lp 108Tyr	7.47
	Lp 108Tyr	9.04
	Lp 108Tyr	8.35
	Lp HK 108 Ala	10.25
	Lp HK 108 Ala	10.34
	Lp HK 108 Ala	10.29
	Lp HK 108 Ala	10.54
	Lp HK 108 Ala	9.94
	Lp HK 108 Asn	20.17
	Lp HK 108 Asn	20
	Lp HK 108 Asn	19.5
	Lp HK 108 Asn
	Lp HK 108 Asn	19
	Lp HK 108 Asp	9.71
	Lp HK 108 Asp	10.11
	Lp HK 108 Asp	10.08
	Lp HK 108 Asp
	Lp HK 108 Asp
	Lp HK 108 Cys	10.31
	Lp HK 108 Cys	10.19
	Lp HK 108 Cys	9.91
	Lp HK 108 Cys
	Lp HK 108 Cys
	Lp HK 108 Gln	10.47
	Lp HK 108 Gln	10.28
	Lp HK 108 Gln	10.33
	Lp HK 108 Gln	10.16
	Lp HK 108 Gln	9.5
	Lp HK 108 Glu	10.38
	Lp HK 108 Glu	10.37
	Lp HK 108 Glu	10
	Lp HK 108 Glu
	Lp HK 108 Gly	10.65
	Lp HK 108 Gly	10.75
	Lp HK 108 Gly	10.58
	Lp HK 108 Gly	10.55
	Lp HK 108 Gly	10.43
	Lp HK 108 Pro	9.74
	Lp HK 108 Pro	9.74
	Lp HK 108 Pro	10.16
	Lp HK 108 Pro	10.21
	Lp HK 108 Pro	10.14
	Lp HK 108 Ser	11.39
	Lp HK 108 Ser	11.12
	Lp HK 108 Ser	11.41
	Lp HK 108 Ser	11.27
	Lp HK 108 Ser	10.46
	Lp HK 108 Tyr	12.75
	Lp HK 108 Tyr	13.44
	Lp HK 108 Tyr	13.19
	Lp HK 108 Tyr
	Lp HK 108 Tyr
Vitamins	Ap 107Biotin	8.72
	Ap 107Biotin	9.05
	Ap 107Biotin	8.74
	Ap 107Biotin	8.97
	Ap 107Biotin	8.69
	Ap 107Folate	9.82
	Ap 107Folate	9.68
	Ap 107Folate	10.11
	Ap 107Folate	10.46
	Ap 107Folate	9.94
	Ap 107Nicotinic Acid	11.1
	Ap 107Nicotinic Acid	11.5
	Ap 107Nicotinic Acid	11.61
	Ap 107Nicotinic Acid	13.12
	Ap 107Nicotinic Acid	11
	Ap 107Pantothenate	0
	Ap 107Pantothenate	0
	Ap 107Pantothenate	0
	Ap 107Pantothenate	0
	Ap 107Pantothenate	0
	Ap 107Pyridoxine	8.63
	Ap 107Pyridoxine	8.74
	Ap 107Pyridoxine	8.63
	Ap 107Pyridoxine	8.7
	Ap 107Pyridoxine	8.67
	Ap 107Riboflavine	8.85
	Ap 107Riboflavine	10.6
	Ap 107Riboflavine	11.23
	Ap 107Riboflavine	10.56
	Ap 107Riboflavine	10.56
	Ap 107Thiamine	10.21
	Ap 107Thiamine	10
	Ap 107Thiamine	10.18
	Ap 107Thiamine	10.4
	Ap 107Thiamine	9.5
	Ap HK 108Biotin	17.27
	Ap HK 108Biotin	17.15
	Ap HK 108Biotin	15.88
	Ap HK 108Biotin
	Ap HK 108Biotin
	Ap HK 108Folate	19.3
	Ap HK 108Folate	19.12
	Ap HK 108Folate	18.45
	Ap HK 108Folate
	Ap HK 108Folate
	Ap HK 108Nicotinic Acid	0
	Ap HK 108Nicotinic Acid	0
	Ap HK 108Nicotinic Acid	0
	Ap HK 108Nicotinic Acid	0
	Ap HK 108Nicotinic Acid	0
	Ap HK 108Pantothenate	0
	Ap HK 108Pantothenate	0
	Ap HK 108Pantothenate	0
	Ap HK 108Pantothenate	0
	Ap HK 108Pantothenate	0
	Ap HK 108Pyridoxine	0
	Ap HK 108Pyridoxine	0
	Ap HK 108Pyridoxine	0
	Ap HK 108Pyridoxine	0
	Ap HK 108Pyridoxine	0
	Ap HK 108Riboflavine	0
	Ap HK 108Riboflavine	0
	Ap HK 108Riboflavine	0
	Ap HK 108Riboflavine	0
	Ap HK 108Riboflavine	0
	Ap HK 108Thiamine	0
	Ap HK 108Thiamine	0
	Ap HK 108Thiamine	0
	Ap HK 108Thiamine	0
	Ap HK 108Thiamine	0
	GFBiotin	0
	GFBiotin	0
	GFBiotin	0
	GFBiotin	0
	GFBiotin	0
	GFFolate	0
	GFFolate	0
	GFFolate	0
	GFFolate	0
	GFFolate	0
	GFNicotinic Acid	0
	GFNicotinic Acid	0
	GFNicotinic Acid	0
	GFNicotinic Acid	0
	GFNicotinic Acid	0
	GFPantothenate	0
	GFPantothenate	0
	GFPantothenate	0
	GFPantothenate	0
	GFPantothenate	0
	GFPyridoxine	0
	GFPyridoxine	0
	GFPyridoxine	0
	GFPyridoxine	0
	GFPyridoxine	0
	GFRiboflavine	0
	GFRiboflavine	0
	GFRiboflavine	0
	GFRiboflavine	0
	GFRiboflavine	0
	GFThiamine	0
	GFThiamine	0
	GFThiamine	0
	GFThiamine	0
	GFThiamine	0
	Lp 108Biotin	11.23
	Lp 108Biotin	10.75
	Lp 108Biotin	11.71
	Lp 108Biotin	10.81
	Lp 108Biotin	11.42
	Lp 108Folate	8.42
	Lp 108Folate	9.07
	Lp 108Folate	8.97
	Lp 108Folate	8.4
	Lp 108Folate	7.87
	Lp 108Nicotinic Acid	8.04
	Lp 108Nicotinic Acid	7.75
	Lp 108Nicotinic Acid	7.72
	Lp 108Nicotinic Acid	8.23
	Lp 108Nicotinic Acid	7.66
	Lp 108Pantothenate	0
	Lp 108Pantothenate	0
	Lp 108Pantothenate	0
	Lp 108Pantothenate	0
	Lp 108Pantothenate	0
	Lp 108Pyridoxine	0
	Lp 108Pyridoxine	0
	Lp 108Pyridoxine	0
	Lp 108Pyridoxine	0
	Lp 108Pyridoxine	0
	Lp 108Riboflavine	7.25
	Lp 108Riboflavine	7.58
	Lp 108Riboflavine	7.42
	Lp 108Riboflavine	7
	Lp 108Riboflavine	6.67
	Lp 108Thiamine	7.76
	Lp 108Thiamine	8.09
	Lp 108Thiamine	7.82
	Lp 108Thiamine	7.19
	Lp 108Thiamine	7.52
	Lp HK 108Biotin	14.83
	Lp HK 108Biotin	13.85
	Lp HK 108Biotin	14.89
	Lp HK 108Biotin
	Lp HK 108Biotin
	Lp HK 108Folate	0
	Lp HK 108Folate	0
	Lp HK 108Folate	0
	Lp HK 108Folate	0
	Lp HK 108Folate	0
	Lp HK 108Nicotinic Acid	0
	Lp HK 108Nicotinic Acid	0
	Lp HK 108Nicotinic Acid	0
	Lp HK 108Nicotinic Acid	0
	Lp HK 108Nicotinic Acid	0
	Lp HK 108Pantothenate	0
	Lp HK 108Pantothenate	0
	Lp HK 108Pantothenate	0
	Lp HK 108Pantothenate	0
	Lp HK 108Pantothenate	0
	Lp HK 108Pyridoxine	0
	Lp HK 108Pyridoxine	0
	Lp HK 108Pyridoxine	0
	Lp HK 108Pyridoxine	0
	Lp HK 108Pyridoxine	0
	Lp HK 108Riboflavine	0
	Lp HK 108Riboflavine	0
	Lp HK 108Riboflavine	0
	Lp HK 108Riboflavine	0
	Lp HK 108Riboflavine	0
	Lp HK 108Thiamine	0
	Lp HK 108Thiamine	0
	Lp HK 108Thiamine	0
	Lp HK 108Thiamine	0
	Lp HK 108Thiamine	0
NAL	cholesterol Ap 107	0
	cholesterol Ap 107	0
	cholesterol Ap 107	0
	cholesterol Ap 107	0
	cholesterol Ap 107	0
	cholesterol Ap HK	0
	cholesterol Ap HK	0
	cholesterol Ap HK	0
	cholesterol Ap HK	0
	cholesterol Ap HK	0
	cholesterol GF	0
	cholesterol GF	0
	cholesterol GF	0
	cholesterol GF	0
	cholesterol GF	0
	cholesterol Lp 108	0
	cholesterol Lp 108	0
	cholesterol Lp 108	0
	cholesterol Lp 108	0
	cholesterol Lp 108	0
	cholesterol Lp HK	0
	cholesterol Lp HK	0
	cholesterol Lp HK	0
	cholesterol Lp HK	0
	cholesterol Lp HK	0
	choline Ap 107	10.25
	choline Ap 107	11.125
	choline Ap 107	10
	choline Ap 107	10
	choline Ap 107	11.375
	choline Ap HK	0
	choline Ap HK	0
	choline Ap HK	0
	choline Ap HK	0
	choline Ap HK	0
	choline GF	0
	choline GF	0
	choline GF	0
	choline GF	0
	choline GF	0
	choline Lp 108	0
	choline Lp 108	0
	choline Lp 108	0
	choline Lp 108	0
	choline Lp 108	0
	choline Lp HK	0
	choline Lp HK	0
	choline Lp HK	0
	choline Lp HK	0
	choline Lp HK	0
	inosine Ap 107	8.82353
	inosine Ap 107
	inosine Ap 107
	inosine Ap 107	6.75
	inosine Ap 107	9.3
	inosine Ap HK	11.7917
	inosine Ap HK	12.3929
	inosine Ap HK	12.75
	inosine Ap HK	12.7857
	inosine Ap HK	12.5
	inosine GF	13.4615
	inosine GF	13.4375
	inosine GF	13.75
	inosine GF	13.5
	inosine GF	12.7917
	inosine Lp 108	7.33333
	inosine Lp 108	7.46154
	inosine Lp 108	7.9
	inosine Lp 108	7.76667
	inosine Lp 108	7.34375
	inosine Lp HK	10.15
	inosine Lp HK	10.3182
	inosine Lp HK	10.1
	inosine Lp HK	10.2222
	inosine Lp HK	9.61111
	myo-inositol Ap 107	8.23529
	myo-inositol Ap 107	8.80556
	myo-inositol Ap 107	7.16667
	myo-inositol Ap 107	8.63044
	myo-inositol Ap 107
	myo-inositol Ap HK	9.23913
	myo-inositol Ap HK	9.5625
	myo-inositol Ap HK	9.82609
	myo-inositol Ap HK	9.57895
	myo-inositol Ap HK	9.76191
	myo-inositol GF	9.56522
	myo-inositol GF	9.825
	myo-inositol GF	10.3696
	myo-inositol GF	10.6
	myo-inositol GF	10.421
	myo-inositol Lp 108	7.18182
	myo-inositol Lp 108	7.28125
	myo-inositol Lp 108	7.53571
	myo-inositol Lp 108	7.45455
	myo-inositol Lp 108	7.03333
	myo-inositol Lp HK	8.88235
	myo-inositol Lp HK	9.26923
	myo-inositol Lp HK	9.07692
	myo-inositol Lp HK	8.875
	myo-inositol Lp HK	8.73809
	uridine Ap 107	8.96667
	uridine Ap 107	8.375
	uridine Ap 107
	uridine Ap 107	8.65385
	uridine Ap 107	8.59091
	uridine Ap HK	9.25
	uridine Ap HK	9.11111
	uridine Ap HK	9.17857
	uridine Ap HK	9.47368
	uridine Ap HK	9.60526
	uridine GF	9.71875
	uridine GF	10.5
	uridine GF	10.3125
	uridine GF	10.587
	uridine GF	10.125
	uridine Lp 108	7.65625
	uridine Lp 108	7.83333
	uridine Lp 108	7.80769
	uridine Lp 108	7.82143
	uridine Lp 108	7.25
	uridine Lp HK	8.92308
	uridine Lp HK	9
	uridine Lp HK	9.38889
	uridine Lp HK	9
	uridine Lp HK
traces	CaCl2_Ap 107	10.8889
	CaCl2_Ap 107	9.25
	CaCl2_Ap 107	9.91667
	CaCl2_Ap 107	11.6429
	CaCl2_Ap 107	10.9688
	CaCl2_Ap HK	13.0333
	CaCl2_Ap HK	12.3929
	CaCl2_Ap HK	12.0909
	CaCl2_Ap HK	12.5833
	CaCl2_Ap HK	11.5833
	CaCl2_bi	6.5
	CaCl2_bi	6.63158
	CaCl2_bi	6.57143
	CaCl2_bi	6.57143
	CaCl2_bi	6.71429
	CaCl2_GF	12.55
	CaCl2_GF	13
	CaCl2_GF	13.4
	CaCl2_GF	13.1538
	CaCl2_GF	12.9091
	CaCl2_Lp 108	9.66667
	CaCl2_Lp 108	9.625
	CaCl2_Lp 108	9.57143
	CaCl2_Lp 108	9.75
	CaCl2_Lp 108	10.5833
	CaCl2_Lp HK	10.9091
	CaCl2_Lp HK	11.1786
	CaCl2_Lp HK	11.5
	CaCl2_Lp HK	11.7
	CaCl2_Lp HK	11.3214
	CuSO4_Ap 107	8.75
	CuSO4_Ap 107	9.77273
	CuSO4_Ap 107	10.5714
	CuSO4_Ap 107	12
	CuSO4_Ap 107	10.5588
	CuSO4_Ap HK	14.0909
	CuSO4_Ap HK	13,05000*
	CuSO4_Ap HK	13.7308
	CuSO4_Ap HK	14.35
	CuSO4_Ap HK	13.8214
	CuSO4_bi	6.5
	CuSO4_bi
	CuSO4_bi	6.91667
	CuSO4_bi	6.78571
	CuSO4_bi	6.92857
	CuSO4_GF	17.8333
	CuSO4_GF	16.5
	CuSO4_GF
	CuSO4_GF	16.8333
	CuSO4_GF
	CuSO4_Lp 108	7.575
	CuSO4_Lp 108	8.34
	CuSO4_Lp 108	9.17391
	CuSO4_Lp 108	9.22
	CuSO4_Lp 108	9.16667
	CuSO4_Lp HK	10.7708
	CuSO4_Lp HK	10.7857
	CuSO4_Lp HK	10.6176
	CuSO4_Lp HK	11.4138
	CuSO4_Lp HK	11.2045
	FeSO4_Ap 107	9.75
	FeSO4_Ap 107	10.625
	FeSO4_Ap 107	18.1429
	FeSO4_Ap 107	11.375
	FeSO4_Ap 107	18.6
	FeSO4_Ap HK	17.7857
	FeSO4_Ap HK	17
	FeSO4_Ap HK	18.0556
	FeSO4_Ap HK	17.3333
	FeSO4_Ap HK	17.5
	FeSO4_bi	6.55556
	FeSO4_bi
	FeSO4_bi	7.83929
	FeSO4_bi	5.66667
	FeSO4_bi	5.61538
	FeSO4_GF	20.5
	FeSO4_GF	20.65
	FeSO4_GF	19.6818
	FeSO4_GF	20.75
	FeSO4_GF	21.875
	FeSO4_Lp 108	11.5625
	FeSO4_Lp 108	13
	FeSO4_Lp 108	13.75
	FeSO4_Lp 108	14.25
	FeSO4_Lp 108	12
	FeSO4_Lp HK	13.1667
	FeSO4_Lp HK	15.2083
	FeSO4_Lp HK	14.125
	FeSO4_Lp HK	14.875
	FeSO4_Lp HK	15
	MgSO4_Ap 107
	MgSO4_Ap 107
	MgSO4_Ap 107
	MgSO4_Ap 107
	MgSO4_Ap 107
	MgSO4_Ap HK	0
	MgSO4_Ap HK	0
	MgSO4_Ap HK	0
	MgSO4_Ap HK	0
	MgSO4_Ap HK	0
	MgSO4_bi	7.7
	MgSO4_bi	10.1667
	MgSO4_bi	8.5
	MgSO4_bi	10.25
	MgSO4_bi
	MgSO4_GF	0
	MgSO4_GF	0
	MgSO4_GF	0
	MgSO4_GF	0
	MgSO4_GF	0
	MgSO4_Lp 108	0
	MgSO4_Lp 108	0
	MgSO4_Lp 108	0
	MgSO4_Lp 108	0
	MgSO4_Lp 108	0
	MgSO4_Lp HK	0
	MgSO4_Lp HK	0
	MgSO4_Lp HK	0
	MgSO4_Lp HK	0
	MgSO4_Lp HK	0
	MnCl2_Ap 107	8.95161
	MnCl2_Ap 107	7.625
	MnCl2_Ap 107	8
	MnCl2_Ap 107	7.41667
	MnCl2_Ap 107	9.36111
	MnCl2_Ap HK	10.0909
	MnCl2_Ap HK	10.4286
	MnCl2_Ap HK	10.2167
	MnCl2_Ap HK	10.0952
	MnCl2_Ap HK	10.3333
	MnCl2_bi	5.66667
	MnCl2_bi	5.83333
	MnCl2_bi	6
	MnCl2_bi	5.70455
	MnCl2_bi
	MnCl2_GF	10.2105
	MnCl2_GF	10.6731
	MnCl2_GF	10.5476
	MnCl2_GF	10.4032
	MnCl2_GF	10.4844
	MnCl2_Lp 108	8.76923
	MnCl2_Lp 108	8.64
	MnCl2_Lp 108	10.25
	MnCl2_Lp 108	9.11364
	MnCl2_Lp 108	9.5303
	MnCl2_Lp HK	9.80357
	MnCl2_Lp HK	10.4565
	MnCl2_Lp HK	9.77586
	MnCl2_Lp HK	9.8913
	MnCl2_Lp HK	9.97368
	ZnSO4_Ap 107	17.6429
	ZnSO4_Ap 107	17.8333
	ZnSO4_Ap 107	15.25
	ZnSO4_Ap 107	13.875
	ZnSO4_Ap 107	17.4167
	ZnSO4_Ap HK	0
	ZnSO4_Ap HK	0
	ZnSO4_Ap HK	0
	ZnSO4_Ap HK	0
	ZnSO4_Ap HK	0
	ZnSO4_bi
	ZnSO4_bi
	ZnSO4_bi	12
	ZnSO4_bi	14.5
	ZnSO4_bi	14
	ZnSO4_GF	0
	ZnSO4_GF	0
	ZnSO4_GF	0
	ZnSO4_GF	0
	ZnSO4_GF	0
	ZnSO4_Lp 108	11.0909
	ZnSO4_Lp 108	10.4545
	ZnSO4_Lp 108	9.60714
	ZnSO4_Lp 108	11.1111
	ZnSO4_Lp 108	11.6429
	ZnSO4_Lp HK	0
	ZnSO4_Lp HK	0
	ZnSO4_Lp HK	0
	ZnSO4_Lp HK	0
	ZnSO4_Lp HK	0

### Sheet: Fig.5
A (D50)			B (CFUs/mL)								C (CFUs/tube)
GF yw				Cys			dd_Phe					diet only			diet + larva
			t0	12400	14200	11400	7300	10700	16700		t3days	60000	140000	260000	76700000	70000000	50000000
			t3days	31800	46500	33300	1730000	171000	29600		t6days	368000	362000	456000	316000000	750000000	421000000
Ap yw	9
	11
	11.2778
	11.2083
NC8 yw	8.975
	8.53571
	9.2
	8.625
	9.13158
Ap HK yw	16.5
	15.5
	15.5
	15
NC8 HK yw	13.45
	12.7143
	12.9286
	12.25
	12.4
GF DGRP	18.3077
	15.4286
	18.4167
	15.625
	15.8182
Ap DGRP	15.6724
	12.5833
	11.875
	15.125
	12.625
NC8 DGRP	9.44737
	7.92857
	7.75
	6.72222
	6.9375
Ap HK DGRP	13.6364
	13.5417
	13.6364
	14.25
	13.7778
NC8 HK DGRP	11.8182
	11.4444
	11.0833
	11.0714
	11.1111
GF w1118	12.8864
	15.1731
	13.7692
	15
	13.5
Ap w1118	7.16667
	6.375
	8.73333
	8.54167
	8.25
NC8 w1118	8.33333
	8.25
	8.3
	8.09091
	8.19231
Ap HK w1118	11
	11.1667
	11.8
	11.75
	11.8
NC8 HK w1118	11.4412
	11.2917
	11.5667
	11.2188
	11.3214

### Sheet: Fig.6
A (µM) Ap
	Arg			His			Ile			Leu			Lys			Met			Phe			Thr			Val
t0	0	0	0	0	0	0	0	0	0	0	0	0	0	0	0	0	0	0	0	0	0	0	0	0	0	0	0
t72h	46.0882	64.9054	52.7202	39.4823	39.5324	38.1142	127.992	114.296	90.6448	22.5974	19.0257	20.5498	0	0	0	0	0	0	86.8306	58.9408	19.5301	84.9026	63.2548	53.845	76.49	68.96	94.68
B (µL) Lp
	Arg			His			Ile			Leu			Lys			Met			Phe			Thr			Val
t0	0	0	0	0	0	0	0	0	0	0	0	0	0	0	0	0	0	0	0	0	0	0	0	0	0	0	0
t72h	0	0	0	53.0838	52.8247	52.9851	0	0	0	0	0	0	0	0	0	0	0	0	0	0	0	0	0	0	0	0	0

### Sheet: FigS2
D50
GF					ApWJL					Ap::Tnpqq					NC8					NC8-Δop
11.7941	11.9375	11.4615	11.6539	12.5769	8.95833	9.1		9.05	9.09091	7.07143	6.4	6.94444	7	6.08333	9.38462	9.14706	9.4	9.04546	8.63333	11.2308	11.5909	11.2727	11.7	12.0556

### Sheet: FigS3
	D50	CFUs/larva	CFUs/tube d3	CFUs/tube d6
fullHD_Ap	8.4125	212320	14266667	27333333
fullHD_Lp	7.716	346080	168266667	258666667
dCys_Ap	7.942	230560	15866667	14533333
dCys_Lp	7.084	32592	7933333	60400000
dMet_Ap	13.702	143040	26600000	29333333
dMet_Lp	21.8143	131200	6260000	223666667
dPhe_Ap	16.024	102080	28666667	18666667
dPhe_Lp	12.2389	285552	68933333	447333333
dCholine_Ap	10.55	2915200	20860000	438000000
dCholine_Lp	30	181600	132666667	1162666667
dNico_Ap	11.666	2862400	2586667	312500000
dNico_Lp	7.88	24112	30633333	192666667
dPyri_Ap	8.674	1624000	18193333	810000000
dPyri_Lp	30	186416	112666667	2116666667
